# The *Drosophila* G protein-coupled receptor, GulpR, is essential for lipid mobilization in response to nutrient-limitation

**DOI:** 10.1101/2025.04.19.649675

**Authors:** Daniela Barraza, Xiang Ding, Zihuan Wang, Bat-Erdene Jugder, Paula I. Watnick

## Abstract

Enteroendocrine cells (EECs) of the intestinal epithelium are major regulators of metabolism and energy homeostasis. This is mainly due to their expression and secretion of enteroendocrine peptides (EEPs). These peptides serve as hormones that control many aspects of metabolic homeostasis including feeding behavior, intestinal contractions, and utilization of energy stores. Regulation of EEP production and release depends largely on EEC-exclusive G protein-coupled receptors (GPCRs) that sense nutrient levels. Here we report the identification of a GPCR expressed principally in EECs, which we have named GulpR due to its role in the response to nutrient stress. We show that GulpR regulates transcription of the EEP Tachykinin (Tk) and that both GulpR and Tk are essential for the transcriptional response that promotes survival of nutrient limitation. Infection with *V. cholerae* also activates transcription of Tk and lipid mobilization genes. While GulpR is required for activation of Tk transcription during infection, Tk does not play a role in regulation of lipid mobilization genes or survival of infection. Our findings identify a role for GulpR and Tk in survival of starvation and suggest that, although starvation and infection both require significant mobilization of energy stores, the signal transduction systems that regulate the metabolic response to each are distinct.

**Author Summary.:** Humans and other animals, including *Drosophila*, metabolize dietary nutrients such as sugars, lipids, and proteins into polysaccharides, fatty acids, and amino acids, respectively, to generate energy that fuels essential cellular processes like cell division, ion transport, muscle contraction, and more. The ability to adapt to changes in nutrient availability and energy demand is therefore crucial for homeostasis and survival. Nutrient scarcity during starvation and an increased demand for energy during an immune response against pathogenic infection require utilization of the body’s own lipid and glycogen stores. This adaptive response largely relies on the ability of the intestine to sense and respond to a variety of stimuli, including microbes and dietary nutrients. Here, we have identified and characterized a *Drosophila melanogaster* receptor that is expressed in a rare intestinal cell type. We report that this receptor regulates production of peptide hormones that are known to impact metabolic homeostasis and discover that one of these peptide hormones is crucial for utilization of systemic lipid stores when flies experience starvation but not infection stress. Our findings therefore indicate that activation of lipid mobilization in response to nutrient limitation and infection are regulated via different mechanisms.
