## Supplementary material for "The *Drosophila* G protein-coupled receptor, GulpR, is essential for lipid mobilization in response to nutrient-limitation": Table S3

### Sheet: Title
Table S3: Primers used in qRT-PCR experiments
Sheet 1: Primer list

### Sheet: Sheet1
Name	Target	Sequence 5' to 3'
Actin Fwd	Internal control for qRT PCR	GCGTCGGTCAATTCAATCTT
Actin Rev	Internal control for qRT PCR	AAGCTGCAACCTCTTCGT
GulpR Fwd	GPCR GulpR	AAGGATGTGCCCGACAAATATG
GulpR Rev	GPCR GulpR	CACTAAGTCGCTCCATGTCAAC
Tk Fwd	tachykinin	TACAAGCGTGCAGCTCTCTC
Tk Rev	tachykinin	CTCCAGATCGCTCTTCTTGC
NPF Fwd	Neuropeptide F	CTCCGCGAAAGAACGATGTCAACAC
NPF Rev	Neuropeptide F	CCTCAGGATATCCATCAGCGATCCG
Dh31 Fwd	Diuretic hormone 31	TCCTCCTCTTCTGCCTCTTG
Dh31 Rev	Diuretic hormone 32	GCACCTCCTCCAGTTCGTT
Eip75B Fwd	Ecdysone-induced gene 75B	GCGGTCCAGAATCAGCAG
Eip75B Rev	Ecdysone-induced gene 75B	GAGGATGTGGAGGAGGATGA
Akh Fwd	Adipokinetic hormone	TTTCGAGACACAGCAGGGCA
Akh Rev	Adipokinetic hormone	GGTGCTTGCAGTCCAGAAA
Bmm Fwd	Brummer lipase	AGTCGACATTCGTGGTTTCC
Bmm Rev	Brummer lipase	AGCTCAAAGCGTCCTTTCTG
				Not good
			Will order later
			Will order later
			Will order later
			Will order later
			Will order later
			Will order later
